# The SEA-AD DREAM Challenge: Community benchmarking human and AI agent solutions for Alzheimer’s disease neuropathology prediction from single-nucleus transcriptomics

**DOI:** 10.64898/2026.07.02.736180

**Authors:** Hsin-Yu Lai, Nikolaos Kalavros, Verena Chung, Eitan S. Kaplan, Julio Saez-Rodriguez, Lun Ai, Dimitris Anastassiou, Lingyi Cai, Erica Chen, Ignacio Garach Vélez, Gamze Gürsoy, Luis Javier Herrera, Xiaoting Li, Eric Londin, Phillipe Loher, Iliza Nazeraj, Francisco Ortuño, Tai-Hsien Ou Yang, Isidore Rigoutsos, Ignacio Rojas, The SEA-AD DREAM Community, Gaia Andreoletti, Luca Foschini, Laura Heath, Tomiko Oskotsky, Marina Sirota, Gustavo Stolovitzky, Kyle J. Travaglini, James Zou, Mariano I. Gabitto

## Abstract

Single-nucleus transcriptomic atlases offer an unprecedented opportunity to connect cellular molecular states with Alzheimer’s disease (AD) neuropathology, but whether these profiles encode reproducible, predictive information about pathological burden remains unclear. We present the SEA-AD DREAM Challenge, an open, international, model-to-data competition built on the Seattle Alzheimer’s Disease Brain Cell Atlas to predict Alzheimer’s disease neuropathological severity from single-nucleus RNA-sequencing data. Participants developed containerized models to predict categorical neuropathological staging, including overall Alzheimer’s disease neuropathologic change, Braak stage, Thal phase, and CERAD score, as well as quantitative amyloid-β and phospho-tau burden measured by 6E10 and AT8 immunohistochemistry. Across 17 eligible teams from 15 countries, the crowdsourcing framework enabled systematic comparison of diverse computational approaches and surfaced a broad landscape of modeling strategies and candidate predictive features. Top-performing methods achieved near-perfect prediction of categorical staging, with the best submission reaching a quadratic weighted kappa of 1.0 for the Overall AD Neuropathological Change score (ADNC), and competitive prediction of quantitative pathological burden in held-out data, with a best concordance correlation coefficient of 0.48. Post hoc perturbation analyses revealed that top categorical-stage predictions relied heavily on donor-level metadata-driven signals rather than transcriptomic features, whereas quantitative pathology prediction was more robust and supported by transcriptomic and cell-type-associated features with potential biological relevance to AD progression. The challenge also introduced the first AI Agent Track in a DREAM Challenge, providing an early benchmark for autonomous and human-guided agentic model development in single-cell neuroscience. This work demonstrates that single-nucleus transcriptomes encode substantial information about Alzheimer’s disease pathology, establishes a reproducible benchmark for molecular neuropathology prediction, and highlights critical principles for designing privacy-preserving, leakage-aware community challenges using deeply phenotyped human brain data.
