## Supplementary Table 3 for "The SEA-AD DREAM Challenge: Community benchmarking human and AI agent solutions for Alzheimer’s disease neuropathology prediction from single-nucleus transcriptomics"

Synapse Username	First Name	Last Name	Location	Company
1024m	Ram Mohan Rao	Kadiyala
aayden	Atakan	Ayden	Jena, Germany	Leibniz Institute on Aging - Fritz Lipmann Institute (FLI)
Ahmadmakhamreh	Ahmad	Makhamreh
ahmedfarazkhan	Ahmed	Khan	New York, USA	Icahn School of Medicine at Mount Sinai
ail	Lun	Ai	London	European Bioinformatics Institute
Aja03	Alena	van Bömmel
ajay31784	Ajay Kumar	Verma	Houston	Baylor College of Medicine
alejandra_danae_cortes14	Cortes García	Danae Alejandra
AlejandroPintaC	Alejandro	Pinta	Mexico City
Alkahwaji	Abdelrahman	Alkahwaji		Basic science
amulbagal25	Aymen Maqsood	Mulbagal
anastas	Dimitris	Anastassiou	New York, NY, USA	Columbia University
anonymous66
AnonymousChallenger
anuj2054	Anuj	Guru
AravindKrishnanA	Aravind Krishnan Anand	Iyer
architvermag	Archit	Verma
arjun.agnihothram	Arjun	Agnihothram
Arushi081997	arushi	shrivastava
asp17	Aditya	Pillai
avu	Anh Nguyet	Vu		Sage Bionetworks
ayushi.agrawal	Ayushi	Agrawal	San Francisco, California	Gladstone Institutes
AyyazAzeem	Ayyaz	Azeem
balazsthomay	Balazs	Thomay
cash	kashish	arora
CCCgx
Chaguen.d	Daniel	Chaguen
Chaima_Balti	Chaima	Balti
chaithu9191	Chaitanyam	Potnuru	Hyderabad, India	Corteva (United States)
chentsaimin	TSAI-MIN (在民)	CHEN (陳)	Taiwan	Research Center for Information Technology Innovation, Academia Sinica, Taipei, Taiwan
chenweit	Chenwei	Tang
Chih-Han	Chih-Han	Huang	Taipei, Taiwan	ANIWARE
christina.hshi	HUAN	SHI
clakhani	Chirag	Lakhani		New York Genome Center
colinwxl	Colin	Wu
cps	Caleb	Schultz		Brown University
cvduffy	Connor	Duffy		Arc Research Institute
danielr	Daniel	Rosebrock		Evotec (Germany)
danielsu	Daniel	Su	Taichung, Taiwan
DaveCohen	Sz-Hau	Chen	Taiwan	Freelancer
davidn1095	David	Núñez	Granada, Spain	Universidad de Granada
deleapoli	Wei-Quan	Fang		CDE, Taiwan
DoingWell	Hsuan-Kai	Wang	Taipei, Taiwan	Molecular Sciences and Digital Innovation Center, GGA Corp, Taipei, Taiwan
dr.reuben.thomas	Reuben	Thomas	San Francisco, CA, USA	J David Gladstone Institutes
dreamskys	Edward	Shih	Taipei, Taiwan	IBMS, Academia Sinica
DrLivesey_ACTG	Mohamed Chiheb	Yaakoubi
drspark	Sivasubramanian	Ramani	Baltimore	University of Maryland, Baltimore
dskhanirfan
Dulce2025	Dulce	Papy-Garcia	Creteil, France	Laboratoire de Recherche sur la Croissance Cellulaire, la Réparation et la Régénération Tissulaires
Durrrzzy	Zhaoyang	Zhang	Chapel Hill	University of North Carolina at Chapel Hill
dyu0	Doudou	Yu
ehernandez	Enrique	Hernandez-Lemus	Mexico City, CDMX, México	Computational Genomics Division, National Institute of Genomic Medicine
elayavalli.a	Aditya	Elayavalli	Boston, USA
emc2rae	Ellen	Greytak
enjoy	Tianle	Ma	Rochester Hills, MI, USA	Oakland University
erica.chen
faceless_void	Saurav
FFT	E	M
firstlight	light	light
gamzegursoy	Gamze	Gürsoy
GayathriPanangipalli	Gayathri	Panangipalli
gdeanda	Guillermo	de Anda-Jáuregui
gmurtaza
gongchang	Zhaojie	Zhang
granzota	Alberto	Granzotto	Italy	University G. d'Annunzio of Chieti-Pescara
guanhuac	Guanhua	Chen	Madison, USA	University of Wisconsin-Madison
henrymiller2024	Henry	Miller
hong.wang	Hong	Wang
howellsf	Ana	Ferreira	Vancouver, WA, USA	OHSU
hrhu	Hongru	Hu	Davis, CA, USA	University of California, Davis
HuixinZhan	Huixin	Zhan
igarachv	Ignacio	Garach Vélez
iliza.nazeraj	Iliza	Nazeraj	Philadelphia	Thomas Jefferson University
im_anonymous	Yan Ting	Chok
imrnh	Muhtasir	Imran
inverted-repeat	Steven	G.
irigoutsos	Isidore	Rigoutsos	Philadelphia	Thomas Jefferson University
IsaiasGutierrez	Abel Isaías	Gutiérrez-Cruz	Ciudad de México, CDMX, México
J97	Jyoti	Jyoti	Bremen, Germany	Constructor University
JaglanSK	Sunil	Kumar
Jaime233	Jaime	Yan
JamesYoung	James	Young	Brookings, SD, USA	South Dakota State University
janveva1	vaibhav	janve	Nashville, TN, USA	Vanderbilt University Medical Center
jav02	Aarjav	Jain
jgburk	Joshua	Burkhart	Honolulu, HI, USA	University of Hawaii
jmk	John	Knight	Houston Tx	Baylor College of Meidicine
Jo314	Johanna	Becher
js30	Juan	Shu	Philadelphia	university of pennsylvania
judyhuang4705	Kuei-Lin	Huang	Taichung, Taiwan	School of Medicine, China Medical University
jzv	Junhan	Zhao
kanazian	Kevin	Zhu	San Francisco, USA	Axiom Labs
kaneyxx	Fang-Yi	Su
kennyeda	Zheng	Liu
ketanss	Ketan Suhaas	Saichandran	Boston, USA	Boston University
kganjam	Kris	Ganjam
khanirfan	Khan	Irfan
kimel
Kobiruo_	Precious	Robert
Kobiruo11	R Precious	Ogheneovo
krishalok	Alokkumar	Jha	New York, USA	Weill Cornell Medicine
kyka222	Yuriko	Katsumata		University of Kentucky
li_yao	Li	Yao	Ithaca, NY, USA	Cornell University
Lingyi	Lingyi	Cai	New York
longminh1911	Long	Nguyen	New Mexico	New Mexico Institute of Mining and Technology
lucie_nek	Lucpah	Nekati
lukmanaj	Lukman Jibril	Aliyu	Kaduna, Nigeria	Zipline International (United States)
lwstkhyl
maflot
MaggieL	Maggie	Lin	La Jolla, United States	Swartz Center of Computational Neuroscience
maguesmi	Med Aziz	Guesmi
mahihyderabad01	Mahesh	Taparia
Manopriya11	Manopriya	Chokkalingam
marta_seq	marta	sequeira
May_2	Jin	Mu
meaktas	Mehmed	Aktas		University of Rochester
michelaTr	Michela	Traglia
mnarayan	Manjari	Narayan	Boston, MA	Neurostats
nambiar4	Ananthan	Nambiar
narsapvi	vijay kumar	narsapuram
nikhil24	Nikhil
NK4167	Nikolas	Kalavros
nkalavros	Nikolaos	Kalavros	550 1st Ave	New York Langone Medical Center
nkck	Nikhil	Karthik
NOCTOVUS-A	Abdullah	Parlaktürk	Konya/Turkey
NOCTOVUS-E	ismail efe	genç
okilim	Oz	Kilim
oorer	Akinobu	Ono	Osaka, JPN
oqueen	Owen	Queen
pangkuan	Kuan	Pang		Stanford University
paulinapglz99	Alejandra Paulina	Pérez González
PhillipeLoher	Phillipe	Loher	Davidson, NC, USA	Thomas Jefferson University
ploher	Phillipe	Loher		Thomas Jefferson University
Pradeep_corteva	Pradeep	Mishra	India	Corteva (United States)
pramodsshinde	Pramod	Shinde	San Diego, USA	La Jolla Institute for Immunology
psl-schaefer	Philipp Sven Lars	Schäfer
raesalves	Rafael	Alves
rahulp	Rahul	Paul
rand-anon
rd8312	Jhih-Yu	Chen	Taipei,Taiwan	Academia Sinica
rebeccadeters	Rebecca	Deters	Rochester, MN	University of Minnesota / Mayo Clinic
rripsman	Ryan	Ripsman		University of British Columbia
rshanmathi	Shanmathi	Ramasubramanian
Ruchika_Verma	Ruchika	Verma	New York, USA	Icahn School of Medicine at Mount Sinai
rudro12356	RokunuzJahan	Rudro
ruhallah1020	ruhallah	amandi	Dubai - United Arab Emirates	YAMA
ryanSIT	Yide	Ran
sadatx	Sadat
samgabbita	Sameer	Gabbita
sanaviat	Tiziana	Sanavia	Turin, TO, Italia	University of Torino, Department of Medical Sciences
santoshiborra	Santoshi	Borra
saracalhas	Sara	Calhas	London	Queen Mary University of London
Sci_4_Hu	Jayanthi	Jayakumar	Chennai	Indian Institute of Technology Madras
sdsdusty	Sean	Smith
Senushi	Senushi	Dinara
sgm11	Kosuke	SHIGEMATSU
ShrishteeK	Shrishtee	Kandoi	New York	Icahn School of Medicine at Mount Sinai
shshuyan45	Shuyan	Guo
silvanaycristo	Silvana Yalú	Cristo-Martínez	Mexico
Simon.Graf	Simon	Graf		Saarland University
srisnandini	Sri Sai Nandini	Ravi
srong	Stephen	Rong	London, United Kingdom	Imperial College London
stephenprice100	Stephen	Price	San Mateo, CA	N/A
steven	Chih-Hsun	Wu	Taipei, Taiwan	Interdisciplinary Artificial Intelligence Center, National Chengchi University
SuleimanKhan	Suleiman	Khan	Espoo, Finland	University of Helsinki
tach	Allan	Miyazono
TaiHsien	Tai-Hsien	Ou Yang	Greater New York City Area	Columbia University
tamina	Tamina	Park
thrift.princesa	Sofia	Franco	Chino Hills, California
thsun98	Anthony	Sun
tnv
toby.lim	Toby	Lim	Seoul, Republic of Korea	Cipherome Inc.
tooty
tooyoung	Y	D
tpatel	TUSHAR	PATEL	Germany	Leibniz Institute on Aging – Fritz Lipmann Institute (FLI)
varunaja	Varuna	Jasodanand	Boston	Boston University
vksarsani	Vishal	Sarsani	Boston, MA, USA	Broad Institute of MIT and Harvard
whisplash
xfdzs	Ximena	Fernández	Mexico City, Mexico	National Institute of Genomic Medicine
xiaoqil	Xiaoqi	Li
xl2727	Xiaoting	Li
xli219	xinze	li
Yi_Li	Yi	Li	Farmington, CT, US	The Jackson Lab
yiqunchen	Yiqun T.	Chen
yuanfang.guan	Yuanfang	Guan 小黄药师	Ann Arbor, USA	University of Michigan
Zach_Teo	Zhi Hao	Teo
zed	ishanu	chattopadhyay	Lexington, United States	University of Kentucky
zfrohock	Zachary	Frohock
zhaozhuoxu	Zhaozhuo	Xu
